# Prenatal adversity configures a subpopulation of ventral dentate granule cells for recruitment to drive innate anxiety

**DOI:** 10.1101/2025.02.02.636173

**Authors:** Anika Nabila, Rose Sciortino, Nicole Politowska, Elizabeth Brindley, Peter U. Hámor, Lia Zallar, Judit Gal Toth, Kristen Pleil, Miklos Toth

## Abstract

Adverse prenatal environment is a risk factor for the development of psychiatric disorders. Although studies have implicated epigenetic mechanisms, little is known about how epigenomic changes come about and lead to abnormal behaviors in affected individuals. We sought to identify epigenomic and transcriptomic signatures induced by a proinflammatory gestational environment in the ventral dentate gyrus (vDG), a hippocampal region linked to avoidance of threatening contexts, that persist and promote anxiety-like behavior in mice. Here we show that adversity shifted the methylation of enhancers and promoters with intermediate methylation and altered synapse-related gene expression, resulting in epigenetic and transcriptional heterogeneity in the vDG. Exposure to an anxiogenic environment recruited vDG neurons with the most transcriptional alterations. Differentially expressed synapse-relevant genes in ensemble neurons tended to be differentially methylated. Finally, this ensemble exhibited higher activity in threatening than safe environment suggesting a prenatal adversity-induced epigenetic and neurobiological sequence that leads to anxiety.
