## Supplementary Table 4 for "Prenatal adversity configures a subpopulation of ventral dentate granule cells for recruitment to drive innate anxiety"

### Sheet: STable 4. MIA_FOS+-v.CON_FOS+
Table S4. Pseudobulk (DESeq2) DGC specific differentially expressed genes (DEGs) between MIA FOS+ and CON FOS+ cells.
DEGs (adjusted p-val < 0.1) were filtered to exclude genes not expressed in at least 5% of nuclei in either sample group.
Gene	baseMean	log2FoldChange	lfcSE	pvalue	padj
St18	3392.57	0.240776	0.106669	0.000656775	0.0477873
A830018L16Rik	4097.28	0.327011	0.154031	0.000219099	0.0254226
Gdap1	603.973	0.269747	0.23705	0.00243775	0.0925307
Hs6st1	599.525	-0.523819	0.229559	4.22993e-05	0.00914106
2010300C02Rik	11756.2	-0.278904	0.102131	9.58683e-05	0.0163719
Plekhm3	959.078	0.320028	0.199658	0.000735878	0.0489665
Kif1a	2889.05	-0.262685	0.181701	0.00189448	0.0809284
Mapkapk2	1437.59	-0.287964	0.156178	0.000674622	0.0483342
6030442K20Rik	236.8	0.402222	0.409191	0.000678555	0.0483342
1700025G04Rik	3653.34	-0.211069	0.117394	0.00271264	0.0977646
Nmnat2	5638.35	-0.215041	0.117337	0.0023759	0.0919589
Ralgps2	1468.22	0.384265	0.175412	0.000105986	0.016807
Grem2	1274.24	-0.812517	0.127689	3.17646e-12	1.13336e-08
Gm26879	218.301	0.302824	0.436414	0.00153452	0.0744922
Cd46	927.148	0.278879	0.217392	0.00190664	0.0809869
Cacna1b	2382.25	-0.286021	0.119012	0.000198398	0.0239953
Stxbp1	1863.76	-0.374001	0.17159	0.000118443	0.017427
Csrnp3	2231.52	0.388987	0.176468	9.8603e-05	0.0163719
Fbxo3	276.747	0.389529	0.381342	0.000741084	0.0489665
Gm13883	666.602	0.58245	0.290096	6.14921e-05	0.0121891
Immp1l	1828.41	0.289618	0.226859	0.00169304	0.0769586
Kcna4	2264.31	-0.251962	0.136196	0.0011616	0.0635809
Sema6d	5243.85	0.293313	0.190469	0.0011069	0.0619517
Banf2	46.9472	-6.94302	1.57992	3.32777e-07	0.000170001
Commd7	259.332	0.272916	0.404964	0.0019914	0.0835918
Nnat	1183.56	0.462729	0.225861	9.64299e-05	0.0163719
Ppp1r16b	6179.01	-0.262552	0.128957	0.000681478	0.0483342
Elmo2	1464.75	-0.314008	0.220759	0.00106608	0.0607708
Gm14399	107.607	-3.4355	0.514912	1.57473e-11	4.49491e-08
Gm14443	95.7361	-2.84321	0.625767	3.5833e-07	0.000170469
Gm4631	116.704	0.354717	0.58182	0.00120164	0.0644731
Gm14410	389.407	1.6728	0.311471	1.59778e-10	2.85045e-07
Cdh4	929.86	-0.352579	0.192075	0.000332397	0.0337491
C030034L19Rik	53.8332	-0.280995	0.572635	0.00218073	0.0879193
Cyp7b1	2711.33	0.895353	0.180003	3.15528e-09	3.75268e-06
Dnajc5b	141.67	2.87761	1.02335	8.0579e-06	0.00255561
Gm33206	208.411	-0.291536	0.294756	0.00194376	0.082075
Dnajc19	1478.12	0.361059	0.191111	0.000272942	0.030433
Exosc9	257.426	0.905645	0.324484	3.46325e-06	0.00126737
4932438A13Rik	3147.31	-0.23454	0.145856	0.00230978	0.0905636
Ankrd50	246.261	-0.292539	0.263843	0.00188737	0.0808904
Fat4	1425.27	0.505008	0.184545	1.26107e-05	0.00352903
Sclt1	1119.08	0.296694	0.200098	0.00116971	0.0635809
Kcnab1	4038.87	0.282933	0.131736	0.000382279	0.0371149
A330015K06Rik	3238.08	0.295293	0.25245	0.00176104	0.0787884
Fstl5	563.829	-0.393677	0.305958	0.000618815	0.0469773
Notch2	407.604	0.380862	0.315417	0.000737837	0.0489665
Gm26691	292.13	0.302057	0.305416	0.00172123	0.0777386
Slc44a5	4383.13	0.221973	0.105474	0.00130212	0.0668484
Necab1	278.704	0.269568	0.242973	0.0024849	0.0930826
Tgfbr1	625.021	0.852837	0.333347	6.95188e-06	0.00225494
Pakap.1	1974.91	-0.289674	0.143308	0.000455046	0.040338
Lrrc19	360.282	0.499076	0.347651	0.000245393	0.0281148
Tek	194.995	1.72616	0.491767	4.44584e-07	0.000204681
Itgb3bp	641.008	0.481524	0.380604	0.000328373	0.0337491
Epha10	8818.13	-0.24733	0.13124	0.00118422	0.0637782
1700125G02Rik	363.71	-0.629719	0.270394	2.63202e-05	0.00636681
Zmym1	977.763	0.368406	0.274899	0.000721077	0.0485653
Spsb1	1179.71	-0.30197	0.199059	0.00104136	0.0599284
Thap3	563.527	1.42037	0.3816	8.98169e-08	5.57333e-05
Plekhg5	6268.47	-0.251435	0.149749	0.00156607	0.0745404
Ski	4000.52	-0.245804	0.121932	0.000957884	0.0572005
Zfp804b	3020.9	-1.74269	0.232168	5.63782e-16	4.02315e-12
Adam22	2794.33	0.481702	0.128537	3.44348e-07	0.000170001
Rundc3b	1514.36	0.31422	0.161311	0.000385323	0.0371577
Tmem243	1804.13	0.686552	0.15995	8.64945e-08	5.57333e-05
Grm3	208.324	0.352671	0.414515	0.00101788	0.0590535
Sema3c	129.605	-0.26075	0.525684	0.00242502	0.0925307
Rnf32	478.311	0.321617	0.247418	0.00116919	0.0635809
Dcun1d4	1146.27	-0.275483	0.168048	0.00117169	0.0635809
C530008M17Rik	1128.21	0.553847	0.214109	1.7673e-05	0.00467092
Zfand2a	274.418	-0.354936	0.276576	0.00086766	0.0540753
Trrap	1412.88	-0.287364	0.277116	0.00204721	0.0849353
Phf14	1953.11	0.311261	0.155114	0.000350094	0.0346982
Tspan33	757.544	0.375675	0.228311	0.000410585	0.0387623
Gm44026	721.428	-0.38406	0.191531	0.0001716	0.022482
Prdm5	1306.93	0.320455	0.252764	0.0012277	0.0652677
Magi1	4468.93	-0.522837	0.130016	1.28054e-07	7.61492e-05
Rad18	174.663	0.583299	0.455528	0.000181956	0.0229812
Brpf1	665.334	-0.308627	0.258823	0.00149404	0.0737656
Timp4	1634.55	0.405834	0.29362	0.000504134	0.0423837
Prmt8	5951.58	-0.343866	0.166751	0.000211624	0.0247565
Clec1a	129.112	0.261501	0.340802	0.00239861	0.0925214
Magohb	153.419	-0.806724	0.44699	3.39562e-05	0.00794463
Plekha5	9503.38	-0.218049	0.108834	0.00168993	0.0769586
Stk38l	859.449	-0.680508	0.333925	3.74509e-05	0.00862095
B230209E15Rik	1094.39	0.281211	0.175414	0.00115517	0.0635809
Otud7a	13726.1	-0.324663	0.13443	0.000105547	0.016807
Acan	1130.6	-0.435394	0.233938	0.000172947	0.022482
Cpeb1	726.659	0.273863	0.187049	0.00158943	0.0751138
Arntl	1319.14	-0.294584	0.152895	0.000519621	0.0426209
Rras2	3070.06	-0.577755	0.132595	4.29843e-08	3.40817e-05
Mfsd13b	423.847	0.988937	0.521847	1.82835e-05	0.00474441
Prkcb	2792.22	-0.30019	0.160665	0.00054512	0.0434634
Col4a1	1823.4	-0.30222	0.171053	0.000653955	0.0477873
Sgcz	5027.03	0.234097	0.158505	0.00278571	0.0991461
2025-03-01	12523.5	0.259753	0.127119	0.000705132	0.0485653
Tox3	599.97	1.29559	0.314086	1.44281e-08	1.58398e-05
4831440D22Rik	334.785	0.615299	0.337394	7.30363e-05	0.0133869
Gm15680	954.21	0.478808	0.214821	5.71099e-05	0.0114799
Cdh11	2389.57	0.286516	0.140799	0.000463125	0.0408007
Abcb10	319.152	0.5159	0.345755	0.000205901	0.0242862
Gria4	3598.63	-0.208094	0.109058	0.0024299	0.0925307
Zfp846	307.035	0.267246	0.293415	0.00254053	0.0940457
Gm15520	232.056	0.31357	0.343076	0.00148062	0.0737656
Nrgn	1155.95	0.387823	0.194882	0.000173278	0.022482
Mir100hg	229.939	0.416933	0.428965	0.000613639	0.0468464
Nectin1	1730.51	-0.248129	0.172949	0.00236671	0.0919589
Prtg	729.42	0.561387	0.362044	0.000146158	0.0202521
Unc13c	353.158	1.02693	0.530803	1.5842e-05	0.00426598
Fam214a	978.538	0.263704	0.200399	0.00221755	0.0887436
Mthfs	300.178	-0.451972	0.319375	0.000344544	0.0343869
4921534H16Rik	5563.57	-0.215799	0.126381	0.00282067	0.0998924
Gm36485	47.2171	-7.25229	1.49184	6.68656e-08	4.77153e-05
Clasp2	2001.82	0.36689	0.158695	8.77418e-05	0.0154599
4930567K20Rik	3094.4	0.29905	0.17886	0.000816616	0.0517989
Fyn	6192.02	-0.2571	0.106537	0.000334981	0.0337491
Plk5	538.742	0.542101	0.305154	0.000114813	0.0174053
Izumo4	116.113	-0.932335	0.701725	6.75957e-05	0.0130327
D10Wsu102e	2527.94	-0.359091	0.159613	0.000111963	0.0173689
Washc4	559.447	-0.244445	0.179244	0.00273462	0.0983086
Mgat4c	714.354	0.420414	0.315583	0.000477673	0.0413173
Slc6a15	761.086	1.54541	0.380073	3.38628e-08	3.02056e-05
Slc16a7	2153.66	0.220499	0.126913	0.00246685	0.0927224
Ikzf4	341.458	0.299895	0.276815	0.00175343	0.0786948
Grb10	440.159	0.723473	0.268668	8.63267e-06	0.00267838
Spred2	10512.3	-0.262601	0.127535	0.000649974	0.0477873
Bcl11a	1514.8	0.608477	0.22616	1.20275e-05	0.00343312
Ccdc85a	7288.92	0.504824	0.167669	5.28744e-06	0.00184054
Ccnjl	1310.04	0.4859	0.228918	7.24862e-05	0.0133869
Gm12160	132.971	2.28909	1.4866	5.68313e-05	0.0114799
Sgcd	2848.18	0.525405	0.171672	4.46584e-06	0.00159341
Fstl4	3133.36	-0.916189	0.181671	1.9477e-09	2.52706e-06
Gm12216	1118.09	0.279861	0.217619	0.00187734	0.0807028
Myh10	1445.09	-0.259103	0.14824	0.00123551	0.0652677
Pitpna	2587.53	-0.39982	0.171473	6.4072e-05	0.0125265
Pex12	87.3627	-0.309074	0.36683	0.00150195	0.0737656
Cep112	2892.38	0.553467	0.128626	4.65785e-08	3.49878e-05
Rgs9	588.902	-0.728706	0.278931	1.00704e-05	0.00299427
Abca5	3199.38	-0.563354	0.151687	4.96126e-07	0.000221272
Map2k6	2054.9	-0.249672	0.126911	0.000977158	0.0578672
Sdk2	8028.23	-0.308088	0.180825	0.000691014	0.0485653
Kif19a	277.002	8.99647	1.50672	5.38897e-11	1.28186e-07
Klhl29	8335.84	-0.293687	0.124164	0.00019149	0.0237648
Fam49a	2467.76	-0.241519	0.121751	0.00110174	0.0619058
Gm48617	94.1847	-0.394794	0.581682	0.000894499	0.0549426
Dgkb	13194.5	0.267249	0.128483	0.000574465	0.0450482
Prkd1	3517.52	0.372162	0.168571	0.000111536	0.0173689
Gm20063	146.806	0.686207	0.491655	0.000101145	0.0164039
Syt16	3163.68	0.271382	0.130601	0.00053785	0.0433684
Sptb	2957.92	-0.338535	0.122704	3.17175e-05	0.00754454
Arg2	281.235	1.27484	0.362745	1.70827e-07	9.75216e-05
Gm46367	2308.83	0.298415	0.229764	0.00149408	0.0737656
Yy1	781.079	-0.246234	0.15851	0.00206365	0.0853694
Meg3	58894.8	-0.230477	0.123588	0.0016695	0.0769586
Mirg	1549.44	-0.328941	0.1291	6.84873e-05	0.0130327
Rapgef5	5096.59	-0.219207	0.127694	0.00260689	0.095399
Pou6f2	111.254	0.447395	0.71453	0.000843455	0.0530299
Amph	2813.11	0.795134	0.114468	7.83213e-14	3.726e-10
Gm32036	400.784	0.427942	0.362677	0.000511884	0.0424744
Gm11290	271.168	2.78413	0.938376	6.11024e-06	0.00207632
Gm40841	356.912	0.275138	0.272561	0.00237758	0.0919589
Phactr1	11285.9	0.405618	0.126173	3.29383e-06	0.00123709
Rnf182	799.039	0.253313	0.178261	0.00223495	0.0890982
Cltb	2959.59	-0.223253	0.135177	0.00265283	0.0963391
Ntrk2	30844.6	-0.276072	0.0863229	2.48166e-05	0.00610659
Arsb	2167.1	0.266549	0.226424	0.00246497	0.0927224
Sv2c	1862.68	0.341905	0.209713	0.000563708	0.0446958
Fcho2	1076.11	0.405087	0.196347	0.00012804	0.0181423
Plk2	4401.09	-0.252433	0.161105	0.00183793	0.0797294
Gm5087	1354.44	0.391173	0.199432	0.000181413	0.0229812
Synpr	12348.2	0.213108	0.0814199	0.000543326	0.0434634
Itm2b	974.305	0.310916	0.217768	0.00109203	0.0616025
Gm34907	127.651	0.24771	0.34616	0.00268878	0.09715
Hs6st3	2743.36	0.603119	0.169608	9.51061e-07	0.000387815
Nalcn	3257.98	0.241361	0.114456	0.000873659	0.0542125
Pdzd2	20367.5	-0.413945	0.124717	2.11007e-06	0.000813916
Gm48960	284.486	0.548839	0.408078	0.000201754	0.0239953
Trps1	380.923	1.01184	0.306558	6.43801e-07	0.000278434
Khdrbs3	319.309	0.913602	0.274786	9.27732e-07	0.000387815
Col22a1	160.922	-0.56303	0.512757	0.000249099	0.0282155
Adgrb1	8286.16	-0.469669	0.231999	9.88409e-05	0.0163719
Kcnj4	853.628	-0.347563	0.251988	0.000822367	0.0519328
Nptxr	3125.5	-0.271156	0.128444	0.000503423	0.0423837
Tcf20	3161.05	0.218396	0.109644	0.00171189	0.0775624
Phf21b	2325.91	-0.608592	0.152743	2.15366e-07	0.00011822
4930578M01Rik	561.111	0.679038	0.361849	4.96157e-05	0.0102625
Ppp1r1a	960.377	-1.32658	0.170011	7.42048e-19	1.05905e-14
Spag6l	366.955	0.277533	0.256588	0.00228054	0.0902193
Klhl24	414.174	0.266643	0.267157	0.00264615	0.0963391
Slc15a2	170.396	7.86828	1.41892	1.65122e-09	2.35663e-06
Eaf2	637.78	0.269309	0.215163	0.00221983	0.0887436
Epha3	1379.39	0.365453	0.220843	0.000437482	0.0395173
A630089N07Rik	1303.25	0.634258	0.261977	2.12112e-05	0.00531098
Prkn	3775.46	-0.252665	0.101222	0.000302333	0.0322007
Nudt3	1741.69	-0.226206	0.115896	0.00156685	0.0745404
Prrt1	1108.98	0.827068	0.194342	8.25399e-08	5.57333e-05
Runx2	4092.95	-0.307604	0.174157	0.000613808	0.0468464
Supt3	1119.54	-0.266095	0.155205	0.0011761	0.0635809
Ptcra	90.9656	7.64808	1.54966	3.80933e-08	3.19805e-05
Plcl2	1028.12	0.42376	0.200294	9.98004e-05	0.0163719
Akain1	857.425	-0.433721	0.228353	0.000160176	0.0217717
Fam98a	591.852	-0.369965	0.232272	0.000475707	0.0413173
Gm49969	1152.5	-0.294048	0.161429	0.000649947	0.0477873
Gm31615	378.68	0.296509	0.314579	0.00180803	0.0797294
Fshr	143.085	-0.267257	0.416801	0.00208626	0.0857089
Svil	299.142	-0.507363	0.272409	0.000117076	0.0174053
Kctd1	1115.77	-0.795337	0.151745	1.59169e-09	2.35663e-06
4933424G05Rik	1302.11	-1.00363	0.181894	7.34705e-11	1.49796e-07
Chst9	4793.44	0.570606	0.125896	1.94524e-08	1.98303e-05
Fhod3	391.32	-0.712225	0.285495	1.36992e-05	0.00375989
Gm33228	569.071	-0.39647	0.237684	0.000335789	0.0337491
Apc	4088.94	0.217597	0.115759	0.00209588	0.0857089
Apbb3	296.423	-0.287186	0.231054	0.00180672	0.0797294
Ppp2r2b	1469.01	0.314207	0.214573	0.000995728	0.0582212
Apcdd1	337.186	0.451609	0.34912	0.000393531	0.0376945
Rpl17	637.776	-0.247659	0.181258	0.0026008	0.095399
Kcng2	1117.4	-0.387464	0.2658	0.000522904	0.0426451
Zfp516	2559.39	-0.603272	0.132527	2.21634e-08	2.10877e-05
Pcsk5	6468.88	0.19224	0.0888273	0.00217953	0.0879193
Fam189a2	161.137	-0.452119	0.375846	0.000422083	0.0387623
Tjp2	296.103	-0.805991	0.299694	6.36795e-06	0.00211357
Il33	186.457	-0.323116	0.425267	0.00129571	0.0667593
Fra10ac1	541.955	0.336557	0.254494	0.0009827	0.057955
Pdcd4	1399.68	0.540951	0.314762	0.000127425	0.0181423
Zdhhc6	596.275	0.288505	0.205899	0.00145705	0.072965
Fam160b1	281.813	0.558332	0.383409	0.000167951	0.0224019
Araf	1784.78	0.296981	0.196696	0.0011153	0.062178
Plxna3	119.364	0.249858	0.345703	0.00263901	0.0963273
Ar	447.064	0.34854	0.282442	0.000966583	0.0574794
Snx12	381.842	0.258008	0.221709	0.00278096	0.0991461
Kantr	531.836	0.27076	0.254485	0.00249443	0.0931949
Gm15155	729.816	0.572611	0.254301	3.83332e-05	0.00868399
Frmpd4	19038.3	0.229746	0.143557	0.00253722	0.0940457
Gm15261	868.221	0.273136	0.233228	0.00228203	0.0902193
AC149090.1	3405.02	-0.57049	0.457451	0.000201314	0.0239953
Poteg	183.975	6.51706	3.31245	9.86462e-06	0.00299427
