## Supplementary Table 5 for "Prenatal adversity configures a subpopulation of ventral dentate granule cells for recruitment to drive innate anxiety"

### Sheet: STable 5. MIA_FOS-_v. CON_FOS-
Table S5. Pseudobulk (DESeq2) DGC specific differentially expressed genes (DEGs) between MIA FOS- and CON FOS- cells.
DEGs (adjusted p-val < 0.1) were filtered to exclude genes not expressed in at least 5% of nuclei in either sample group.
Gene	baseMean	log2FoldChange	lfcSE	pvalue	padj
Grem2	1274.24	-0.402348	0.203557	4.00312e-05	0.0144436
Cacna1b	2382.25	-0.532708	0.0996644	3.66964e-08	2.52772e-05
Cep250	259.684	-0.740638	0.24853	6.36751e-06	0.00321644
Gm14399	107.607	-3.39549	0.316083	2.57232e-27	1.29937e-23
Gm14443	95.7361	-2.88363	0.439845	2.58932e-11	3.92385e-08
Gm14410	389.407	1.4932	0.227202	4.01701e-13	1.01456e-09
Gm33206	208.411	-0.459878	0.430422	0.000124866	0.0377722
Dnajc19	1478.12	0.190961	0.250044	0.000452918	0.0910232
Gm5148	48.7916	3.59491	0.67124	1.96774e-08	1.49096e-05
Fat4	1425.27	0.408835	0.220738	4.77918e-05	0.0164599
Ccdc171	359.379	-0.276277	0.355318	0.000344544	0.0791094
Tek	194.995	0.799008	0.535898	3.27689e-05	0.0127328
Ror1	2681.46	-0.172383	0.200045	0.000325006	0.0757713
Ube2j2	604.982	-0.178399	0.235456	0.000463083	0.0911371
Zfp804b	3020.9	-3.25481	0.214326	1.90394e-52	2.88524e-48
Abcb1b	110.204	2.41133	0.452753	2.11115e-08	1.52345e-05
Tmem243	1804.13	0.833635	0.1394	1.88062e-10	2.03564e-07
Grm3	208.324	1.96301	0.338553	7.14148e-10	6.366e-07
Grm8	1217.35	0.41974	0.431909	0.00015771	0.0434533
Magi1	4468.93	-0.363299	0.180159	3.75914e-05	0.0142415
Timp4	1634.55	0.834137	0.339561	9.42745e-06	0.0043292
Rimklb	348.928	-0.627795	0.300818	2.46701e-05	0.00983817
Magohb	153.419	-0.26407	0.368485	0.000388358	0.0851718
Hebp1	81.5698	-1.7538	0.395074	1.2529e-07	7.91101e-05
Rras2	3070.06	-0.553652	0.116017	3.58592e-07	0.000209004
Zfp949	435.809	-0.234907	0.308803	0.000416534	0.0876687
Izumo4	116.113	-1.74028	0.343739	1.05645e-08	8.42601e-06
Gm12160	132.971	1.72881	1.41426	4.11167e-05	0.0144903
Sgcd	2848.18	0.81274	0.136931	2.94298e-10	2.97319e-07
1700007J10Rik	684.505	0.695186	0.191685	2.94991e-06	0.00154148
AA465934	114.762	0.256292	0.455939	0.000444051	0.0910232
Ppm1d	851.329	0.378949	0.240653	7.4059e-05	0.0243976
Cep112	2892.38	0.505644	0.111126	7.38994e-07	0.000399954
Kif19a	277.002	4.11109	0.601347	1.87667e-12	4.06273e-09
Dnajc27	548.683	-0.210849	0.252538	0.000365185	0.0825972
4921511I17Rik	832.827	0.39367	0.282968	9.79429e-05	0.0302903
Gm20063	146.806	1.84579	0.303816	8.79339e-11	1.02504e-07
Arg2	281.235	1.36212	0.219547	2.37728e-12	4.50316e-09
Gm40893	245.561	0.283159	0.579257	0.000456498	0.0910232
Meg3	58894.8	-0.49377	0.160394	9.0444e-06	0.00428309
B830012L14Rik	2707.34	-0.274354	0.2217	0.000137561	0.0397176
Gm48530	154.762	-0.422755	0.476312	0.000167435	0.0450887
Pou6f2	111.254	0.667969	0.885726	0.000140279	0.0397176
Amph	2813.11	0.131923	0.177993	0.000451866	0.0910232
Elmo1	8566.4	0.310761	0.325171	0.000235977	0.0576773
Dach1	507.738	0.319542	0.331091	0.000226839	0.0572918
Pdzd2	20367.5	-0.526042	0.1083	2.88824e-07	0.000175073
Ankrd33b	8884.29	-0.209036	0.170969	0.00012712	0.0377722
Erich5	98.0786	-0.846032	0.745795	5.35121e-05	0.0180205
Gm48960	284.486	0.679793	0.441467	3.98976e-05	0.0144436
Khdrbs3	319.309	0.628274	0.29219	2.28882e-05	0.00937427
Gm49418	125.496	-1.19529	0.761362	2.1232e-05	0.00893749
Ppp1r1a	960.377	-0.884659	0.144462	4.87427e-11	6.15539e-08
Slc15a2	170.396	3.47577	0.31023	1.49163e-29	1.13021e-25
Prkn	3775.46	-0.128816	0.16535	0.00038122	0.0849559
Olfr239	183.154	-0.257863	0.35517	0.000397389	0.0851718
Akain1	857.425	-0.298358	0.293949	0.000217836	0.0559507
Apc	4088.94	0.201364	0.208186	0.000247702	0.0595822
Gm17227	982.084	0.522635	0.16041	6.94892e-06	0.0033969
Gm34299	3442.32	1.09321	0.208557	1.409e-09	1.18623e-06
